# PTRN-1/CAMSAP and NOCA-2/NINEIN are required for microtubule polarity in *Caenorhabditis elegans* dendrites

**DOI:** 10.1101/2021.12.13.472373

**Authors:** Liu He, Lotte van Beem, Casper C. Hoogenraad, Martin Harterink

## Abstract

The neuronal microtubule cytoskeleton is key to establish axon-dendrite polarity. Dendrites are characterized by the presence of minus-end out microtubules, however the mechanisms that organize these microtubules minus-end out is still poorly understood. Here, we characterized the role of two microtubule minus-end related proteins in this process in *Caenorhabditis elegans*, the microtubule minus-end stabilizing protein CAMSAP (PTRN-1) and a NINEIN homologue (NOCA-2). We found that CAMSAP and NINEIN function in parallel to mediate microtubule organization in dendrites. During dendrite outgrowth, RAB-11 positive vesicles localized to the dendrite tip function as a microtubule organizing center (MTOC) to nucleate microtubules. In the absence of either CAMSAP or NINEIN, we observed a low penetrance MTOC vesicles mis-localization to the cell body, and a nearly fully penetrant phenotype in double mutant animals. This suggests that both proteins are important for localizing the MTOC vesicles to the growing dendrite tip to organize microtubules minus-end out. Whereas NINEIN localizes to the MTOC vesicles where it is important for the recruitment of the microtubule nucleator γ-tubulin, CAMSAP localizes around the MTOC vesicles and is co-translocated forward with the MTOC vesicles upon dendritic growth. Together, these results indicate that microtubule nucleation from the MTOC vesicles and microtubule stabilization are both important to localize the MTOC vesicles distally to organize dendritic microtubules minus-end out.
