## Supplementary material for "PTRN-1/CAMSAP and NOCA-2/NINEIN are required for microtubule polarity in *Caenorhabditis elegans* dendrites": table 1

### Sheet: all strains in this study
	Figure 1	Strains	genetic	generation /reference
		STR71	hrtSi5[Pdes-2::ebp-2::gfp]	Harterink et al., 2018
		STR405	unc-33(mn407);hrtSi26[Pdes-2::ebp-2::mKate2 LGII];hrtSi41[Pdes-2::unc-33L::gfp LGI]	He et al., 2020
		STR431	unc-33(mn407);hrtSi26[Pdes-2::ebp-2::mKate2 LGII]	He et al., 2020
		STR639	ptrn-1(tm5597); hrtSi5[Pdes-2::ebp-2::gfp LGI]	crossed in this study
		STR779	ptrn-1(tm5597);hrtsi26[Pdes-2::ebp-2::mKate2 LGII] ; hrtSi100[Pdes-2::gfp::ptrn-1 LGIV]	crossed in this study
		STR800	ptrn-1(tm5597);hrtSi5;hrtEx213[Punc86::mkate2_ptrn-1+Pmyo2::tdTom]	crossed in this study
	Figure1S	STR129	ptrn-1(tm5597);hrtSi4[Pgcy-36::ebp-2::gfp LGI]	crossed in this study
		STR620	unc-119(ed3); hrtSi89[Pdes-2::ebp-2::gfp (no cb-unc-119) LGI]	He et al., 2020
		STR660	ptrn-1(tm5597);wyEx4828[Pdes-2::ebp-2::gfp; Podr- 1::RFP]	crossed in this study
	Figure 2	STR174	unc-119(ed3); hrtIs3[Pdes-2::myristoyl::GFP; Punc-122::dsRed]	He et al., 2020
		STR661	ptrn-1(tm5597); hrtIs3[Pdes-2::myristoyl::GFP, unc-122::DsRed]	Cross - this study
		STR719	noca-2(hrt28)	CRISPR knock-out in this study
		STR741	noca-2(hrt28); hrtSi5[Pdes-2::ebp-2::gfp LGI]	crossed in this study
		STR782	noca-2(hrt28);ptrn-19tm5597);hrtSi5[Pdes-2::ebps-2gfp in pCFJ210]	crossed in this study
		STR784	ptrn-1(tm5597);noca-2(hrt28);hrtIs3	Cross - this study
		STR792	noca-2(hrt28);hrtIs3	Cross - this study
		STR830	noca-2(hrt28);hrtSi5[Pdes-2::ebps-2gfp in pCFJ210 #10.6];hrtEx220[ Punc-86_noca-2_mKate2+Pmyo2::tdTom]	crossed in this study
	Figure 2S	STR708	noca-1(ok3692)/nT1; hrtSi5[Pdes-2::ebp-2::gfp LGI]	crossed in this study
		STR721	noca-1(ok3692)/nT1; ptrn-1(tm5597); itSi540[Pnoca-1de::noca-1de::superfolderGFP];hrtSi5[Pdes-2::ebp-2::gfp LGI]	crossed in this study
		STR725	noca-1(ok3692)/nT1; hrtIs3[des-2::myristoyl::GFP, unc-122::DsRed]	crossed in this study
		STR727	noca-1(ok3692)/nT1; ptrn-1(tm5597); hrtIs3[des-2::myristoyl::GFP, unc-122::DsRed]	crossed in this study
		STR748	ptrn-1(tm5597); noca-1(ok3692)/nT1; hrtSi5[Pdes-2::ebp-2::gfp LGI]; ltSi246[pOD1270/pSW082; Pnoca-1::noca-1abcfgh::superfolderGFP; cb-unc-119 (+)]II	crossed in this study
		STR802	noca-1(ok3692)/nT1;noca-2(hrt28);hrtSi5[Pdes-2::ebp-2::gfp LGI]	crossed in this study
		STR894	noca-1(ok3692)/nT1; ptrn-1(tm5597);hrtSi5[Pdes-2::ebp-2::gfp LGI]	crossed in this study
	Figure 3S	STR796	ptrn-1(tm5597);tba-1(ok1135);wyEx8784[Punc-86::gfp::tba-1 Punc-86:mCherry::PLCdeltaPH]	crossed in this study
		STR797	noca-2(hrt28);tba-1(ok1135);wyEx8784[Punc-86::gfp::tba-1 Punc-86:mCherry::PLCdeltaPH]	crossed in this study
		TV21539	tba-1(ok1135) I; wyEx8784[Punc-86::gfp::tba-1 + Punc-86:mCherry::PLCdeltaPH]	wang et al., 2020
	Figure 3	STR778	ptrn-1(tm5597);wyEx9975[Punc-86::gfp::rab-11.1 cDNA + Punc-86::mCherry::PLCdeltaPH]	crossed in this study
		STR794	noca-2(hrt28);wyEx9975[Punc-86::gfp::rab-11.1 cDNA + Punc-86::mCherry::PLCdeltaPH]	crossed in this study
		STR795	noca-2(hrt28);ptrn-1(tm5597);wyEx9975[Punc-86::gfp::rab-11.1 cDNA + Punc-86::mCherry::PLCdeltaPH]	crossed in this study
		STR808	gip-2(lt19[gip-2::GFP::loxP::cb-unc-119(+)::loxP]);hrtEx212[Pdes-2::myr-mKate2+Pmyo2::tdTom]	crossed in this study
		STR809	noca-2(hrt28);gip-2(lt19[gip-2::GFP::loxP::cb-unc-119(+)::loxP]);hrtEx212[Pdes-2::myr-mKate2+Pmyo2::tdTom]	crossed in this study
		STR810	ptrn-1(tm5597);noca-2(hrt28);gip-2(lt19[gip-2::GFP::loxP::cb-unc-119(+)::loxP]);hrtEx212[Pdes-2::myr-mKate2+Pmyo2::tdTom]	crossed in this study
		STR813	ptrn-1(tm5597);gip-2(lt19[gip-2::GFP::loxP::cb-unc-119(+)::loxP]);hrtEx212[Pdes-2::myr-mKate2+Pmyo2::tdTom]	crossed in this study
		STR818	gip-2(lt19[gip-2::GFP::loxP::cb-unc-119(+)::loxP]);hrtEx217[Punc-86::mKate::rab-11+lin-48p::mCherry]	crossed in this study
		STR837	heSi175[Pscm::CRE];gip-2(lt19[gip-2::GFP::loxP::cb-unc-119(+)::loxP];hrtSi26	crossed in this study
		TV25056	wyEx9975[Punc-86::gfp::rab-11.1 cDNA + Punc-86::mCherry::PLCdeltaPH]	wang et al., 2020
	Figure 4S	STR824	ptrn-1(tm5597);gip-2(lt19[gip-2::GFP::loxP::cb-unc-119(+)::loxP]);hrtEx217[Punc-86::mKate2::rab-11+Plin-48::mCherry]	crossed in this study
		STR826	noca-2(hrt28);gip-2(lt19[gip-2::GFP::loxP::cb-unc-119(+)::loxP]);hrtEx217[Punc-86::mKate2::rab-11+Plin-48::mCherry]	crossed in this study
		STR871	noca-2(hrt31[C-terminal EGFP KI]);hrtEx225[Pnoca-2::mKate2 + ccRFP]	crossed in this study
		STR878	gip-2(lt19[gip-2::GFP::loxP::cb-unc-119(+)::loxP];hrtEx229[Pwrt-2::tomm-20[aa1-41]::mKate2::noca-2 + Pmyo2::tdTom]	crossed in this study
		STR880	hrtSi5[Pdes-2::ebp-2::gfp LGI];hrtEx230[Pdes-2::tomm20[aa1-41]::mKate2::noca-2 + Pmyo2::tdTom]	crossed in this study
	Figure 4	STR775	hrtSi100[Pdes-2::gfp::ptrn-1 LGIV];hrtEx212[Pdes-2::myr-mKate2+Pmyo2::tdTom]	crossed in this study
		STR799	noca-2(hrt31[C-terminal EGFP KI])	CRISPR knock-in in this study
		STR800	ptrn-1(tm5597);hrtSi5[Pdes-2::ebp-2::gfp];hrtEx213[Punc86::mkate2::ptrn-1+Pmyo2::tdTom]	crossed in this study
		STR814	noca-2(hrt31[C-terminal EGFP KI]);hrtEx212[Pdes-2::myr-mKate2+Pmyo2::tdTom]	crossed in this study
		STR815	gip-2(lt19[gip-2::GFP::loxP::cb-unc-119(+)::loxP]);hrtEx214[Punc86::mkate2::ptrn-1+Pmyo2::tdTom]	crossed in this study
		STR816	noca-2(hrt31[C-terminal EGFP KI]);hrtEx215[Punc-86::mKate2::rab-11+Plin-48::mCherry]	crossed in this study
		STR852	noca-2(hrt31[C-terminal EGFP KI]);heIs218[Pwrt-2::mcherry::ph, Pwrt-2::mcherry::h2b, plin-48::gfp]	crossed in this study
	Figure 5S	STR846	dhc-1(ie28[dhc-1::degron::GFP]);hrtEx217[Punc-86::mKate2::rab-11+Plin-48::mCherry]	crossed in this study
		STR847	noca-2(hrt28);dhc-1(ie28[dhc-1::degron::GFP]);hrtEx217[Punc-86_mKate_rab-11+lin-48p::mCherry]	crossed in this study
	Figure 6S	STR698	unc-119(ed3); hrtSi100[Pdes-2::gfp::ptrn-1]	Injected in this study
		STR854	hrtEx222[Pdes-2::UNC-116[Rigor]::gfp+Punc-86::mKate2+Pmyo2::tdTom]	Injected in this study

### Sheet: all plasmids in this study 
Construct		Ligation	Insert(s)	Backbone
PLH42	Pdes-2::gfp::ptrn-1	NEBuilder	PCR gfp with o1069+LHo129 on pMH668 (He et al., 2020)	pMH184 (this table) digested with Ascl+Sall
PLH28	Pwrt-2::unc-119::mKate2	NEBuilder	PCR unc-119 with LHo54+LHo55 on pMH501 (He et al., 2020); PCR mKate2 with LHo56+LHo57 on pMH487 (this table)	Pwrt-2::mCherry::PH (van der Horst et al., 2019) was digested with Nhel+Xmal
PLH38	Pdes-2::ctns-1::gfp	NEBuilder	PCR ctns-1 with LHo96 +LHo97 on cDNA	digest PMH631 with Apal+Nhel
PLH55	Pnoca-2::mKate2	NEBuilder	PCR Pnoca-2 with LHo215+LHo216 on genomic DNA(2kb)	pMH647 (Pida-1::ebp-2::mKate2 in pCFJ150; Harterink et al., 2018) digested with Ascl+AvrII
PLH58	Pdes-2::unc-116[rigor(G237A)]::gfp	NEBuilder	PCR unc-116[rigor(G237A)] with LHo217+LHo233 on Pch9 (gift from Chan-Yen Ou, Chen et al.;2021)	PLH38 (this table) digested with Nael+Apal
PLH59	Pwrt-2::tomm-20[aa1-41]::mKate2::noca-2	NEBuilder	PCR tomm-20[aa1-41]::mKate2 with LHo238+LHo239 on PMH396((Harterink et al., 2018); NOCA-2 with LHo240+ LHo241 on pMH828 (this table)	PLH28 (this table) digested with Agel+kpnl
pMH66	Pptrn-1 in pDONR4-1	Gateway BP reaction	PCR with o124 + o125 on genomic DNA	pDONR4-1
pMH70	ptrn-1 in pDONR2-3	Gateway BP reaction	PCR with o128+o129 on cDNA (3333 bp isoform)	pDONR2-3
pMH212	Pdes-2::GFP	Gateway LR reaction	Pdes-2 in pDONR4-1 (Harterink et al., 2017); gfp in pDONR221 (pMH7; HArterink et al., 2018); tbb-2UTR in pDONR2-3 (Addgene: pCM1.36)	pCFJ210
pMH184	Pdes-2::mKate2::pqn-34	Gateway LR reaction	Pdes-1 in pDONR4-1 (pMH80; Harterink et al., 2017); mKate2 in pDONR221 (pMH163; Harterink et al., 2017); ptrn-1 in pDONR2-3 (pMH70; this table)	pKN146 (pCFJ201 vector supplemented with the unc-54 UTR (kind gift from H.C. Korswagen, Hubrecht Institute))
pMH452	Pptrn-1::mKate2::ptrn-1	Gateway LR reaction	Pptrn-1 in pDONR4-1 (pMH66; Harterink et al., 2017); mKate2 in pDONR221 (pMH163; Harterink et al., 2017); ptrn-1 in pDONR2-3 (pMH70; this table)	pKN146 (pCFJ201 vector supplemented with the unc-54 UTR (kind gift from H.C. Korswagen, Hubrecht Institute))
pMH487	Punc-86::ebp-2::mKate	Gateway LR reaction	Punc-86 in pDONR4-1 (pMH459; He et al., 2020); ebp-2 in pDONR221 (pMH446; Harterink et al., 2018); mKate2::unc-54UTR in pDONR2-3 (Harterink et al., 2018)	pDEST4-3
pMH631	Pdes-2::des-2::gfp	NEBuilder	PCR1 Pdes-2 with o1286+ o1287 on pMH212 (this table); PCR2 des-2 with o1273+o1274 on cDNA; PCR3 gfp::tbb-2UTR with o1275+o1276 on pMH212 (this table)	pCFJ352 digested with KpnI+SpeI
PMH765	Punc-86::mKate2	NEBuilder	PCR Pdes-2 fragment o1684 + o1685 on pMH487 (this table)	pMH487 (this table) digested with ClaI + AscI
pMH810	Pdes-2::myr::mKate2	NEBuilder	PCR1 myristoyl with o1069+o1784 on STR58 lysate (Harterink et al., 2017) ; PCR2 mKate2 with o1795+o1783 on pMH207 (He et al., 2020)	pMH207 (Pdes-2::mKate2::tbb-2UTR in pCFJ210; He et al., 2020) digested with AscI+SpeI
pMH816	Punc-86::mKate2::ptrn-1	NEBuilder	PCR ptrn-1 with o1799+o1800 on pMH452 (this table)	pMH514 (Punc-86::mKate2::GS1 in pPH54; Harterink et al., 2017) digested with SalI+NcoI
pMH817	Punc-86::mKate::rab-11	NEBuilder	PCR1 mKate2 with o1799+o1801 on pMH765 (this table); PCR2 rab-11 with o1802+o1803 on TV25056 strain lysate (gift from Kang Shen)	pMH514 (Punc-86::mKate2::GS1 in pPH54; Harterink et al., 2017) digested with SalI+NcoI
pMH828	Punc-86::noca-2::mKate2	NEBuilder	PCR1 noca-2 with o1817 + o1819 on cDNA; PCR2 mKate2 with o1820+o1821 on pMH648 (Harterink et al., 2018)	pMH514 (Punc-86::mKate2::GS1 in pPH54; Harterink et al., 2017) digested with SmaI+NcoI

### Sheet: primers for this study
Oligo	sequence
LHo54	atCAACCTGCCAATTGTTTCTCGGggatccCCCGGGaaaaATGAAGGCAGAGCAAC
LHo55	CTCGGACATTCCACTTCCGCTTCCACTTCCcctaggTGCATCATACGAGT
LHo56	GGAAGTGGAAGCGGAAGTGGAATGTCCGAGCTCATCAAGGAG
LHo57	GGCCGCCTCGAGAGATCTGGTACCGTCGACtctagactaTTAACGGTGTCCGAGCTTGG
LHo238	CAATTGTTTCTCGGggatccCCCGGGaaaaATGTCGGACACAATTCTTGG
LHo239	GGATCCTCCGGATCCTCCTG
LHo240	CGTGGAGGATCAGGAGGATCCGGAGGATCCatggctcaacaggatgaagg
LHo241	ATTCGCGGCCGCCTCGAGAGATCTGGTACCGTCGACTTAGAGTTTTTTGGTGAAAATGC
LHo215	AAGGCCTTGACTAGAGGGTACCAGAGCTCACCTAGGgggtacgtgtgagatacatc
LHo216	CATGTTCTCCTTGATGAGCTCGGACATTtttGGCGCGCCtgactgcattcaaatcatttc
LHo129	catCCccactttgtacaagaaagctgggtagggcccTTTGTATAGTTCATCCATGC
LHo217	AACATAGAACATTTTCAGGAGGACCCTTGgggccccgaaaaATGGAGCCGCGGACAGAC
LHo233	ACTCATgccGCTAGCTGGCGCGCCtcctcCCATTTGAGCAGAATCTGATAGATTG
LHo96	TAACATAGAACATTTTCAGGAGGACCCTTGgggccccgaaaaATGAGTTTCCCGGTGG
LHo97	AGTGAAAAGTTCTTCTCCTTTACTCATgccGCTAGCTGGCGCGCCtcctcCGTCATG
o124	gggg-aca-act-ttg-tat-aga-aaa-gtt-g-aacccatagtgataagcaac
o125	gggg-ac-tgc-ttt-ttt-gta-caa-act-tg-tgcaaggacccctgggtttc
o128	gggg-aca-gct-ttc-ttg-tac-aaa-gtg-gGG-atggacttccctttgccggc
o129	gggg-ac-aac-ttt-gta-taa-taa-agt-tg-ttagttattcttatgagccg
o1286	ATGATTACGCCAAGCTACGTAATACGACTCACTAGTGGGCAGATCTCAAAGTACATACAT
o1287	TTTTgggcccCAAGGGTCCTCCTGAAAATG
o1273	AACATAGAACATTTTCAGGAGGACCCTTGgggcccaaaaATGCTTATTATTATTCAAAGC
o1274	TCCTCCATATTCAACACCAGCTTG
o1275	TGGCATCAAGCTGGTGTTGAATATGGAGGAgccggcATGAGTAAAGGAGAAGAACT
o1276	aAGGCCTTGACTAGAGGGTACCAGAGCTCAtgagacttttttcttggcgg
o1684	tgaaaaagtgaaattgaatgaatgg
o1685	GTGCATGTTCTCCTTGATGAGCTCGGACATttttggtacctccgtggaaaagagggggac
o1069	AACCCCACTTTTTGGTCCAC
o1784	TTCTCCTTGATGAGCTCGGAGCTAGCTTTTCCAATACATG
o1795	gacccagatttgtgagctgg
o1783	aacactgatcttacttgcac
o1799	gcttcaaggtccccctcttttccacggacgtcgacaaaaATGTCCGAGCTCATCAAG
o1800	CAGCGGCCGATGCGGAGCTC
o1801	ATTCATCGTCACGAGAGCCgctagcTCCGCTTCCACTTCCACGGTGTCCGAGCTTGGATG
o1802	GGAgctagcGGCTCTCGTGACGATGAATAC
o1803	ccgatgcggagctcagatatcaataccatggTTATGGGATGCAACACTGCTTC
o1817	tttccacggacgtcgactctagaggatccccgggaaaaATGGCTCAACAGGATGAAGG
o1819	GAGTTTTTTGGTGAAAATGCTGG

### Sheet: crRNA for this study
strain names		crRNA sequence	notes
noca-2(hrt28)	T04F8.6	AATGATTTGAATGCAGTCAA	N-term
	T04F8.6	CCACAAAGTCACCAGCCACG	C-term
noca-2(hrt31[Cterminal EGFP KI])	T04F8.6	CCACAAAGTCACCAGCCACG	C-term
